# Social association predicts immunological similarity in rewilded mice

**DOI:** 10.1101/2023.03.15.532825

**Authors:** A. E. Downie, O. Oyesola, R. S. Barre, Q. Caudron, Y.-H. Chen, E. J. Dennis, R. Garnier, K. Kiwanuka, A. Menezes, D. J. Navarrete, O. Mondragón-Palomino, J. B. Saunders, C. K. Tokita, K. Zaldana, K. Cadwell, P. Loke, A. L. Graham

## Abstract

Environmental influences on immune phenotypes are well-documented, but our understanding of which elements of the environment affect immune systems, and how, remains vague. Behaviors, including socializing with others, are central to an individual’s interaction with its environment. We tracked behavior of rewilded laboratory mice of three inbred strains in outdoor enclosures and examined contributions of behavior, including social associations, to immune phenotypes. We found that the more associated two individuals were, the more similar their immune phenotypes were. Social association was particularly predictive of similar memory T and B cell profiles and was more influential than sibling relationships or worm infection status. These results highlight the importance of social networks for immune phenotype and reveal important immunological correlates of social life.
