## Supplemental Table 12 for "Social association predicts immunological similarity in rewilded mice"

### Sheet: PCR
Mouse ID	406	412	432	436	459	466	114	122	275	289	305	307
Strain	C57BL/6	C57BL/6	129S1	129S1	PWK/PhJ	PWK/PhJ	129S1	129S1	C57BL/6	C57BL/6	PWK/PhJ	PWK/PhJ
Rewilded?	Y	Y	Y	Y	Y	Y	Y	Y	Y	Y	Y	Y
T. muris challenge?	Y	N	Y	N	N	Y	N	Y	N	Y	Y	N
Pathogen	-	-	-	-	-	-	-	-	-	-	-	-		-	Negative
LCMV	-	-	-	-	-	-	-	-	-	-	-	-		+	Positive
MAV 1 & 2	-	-	-	-	-	-	-	-	-	-	-	-
MHv	-	-	-	-	-	-	-	-	-	-	-	-
MNV	-	-	-	-	-	-	-	-	-	-	-	-
Mousepox (Ectromelia)	-	-	-	-	-	-	-	-	-	-	-	-
Mouse parvovirus (MPV/MVM)	-	-	-	-	-	-	-	-	-	-	-	-
MRV (EDIM)	-	-	-	-	-	-	-	-	-	-	-	-
PVM	-	-	-	-	-	-	-	-	-	-	-	-
REO	-	-	-	-	-	-	-	-	-	-	-	-
SEND	-	-	-	-	-	-	-	-	-	-	-	-
TMEV/GDVII	-	-	-	-	-	-	-	-	-	-	-	-
Beta Strep Group A	-	-	-	-	-	-	-	-	-	-	-	-
Beta Strep Group B	-	-	-	-	-	-	-	-	-	-	-	-
Beta Strep Group C	-	-	-	-	-	-	-	-	-	-	-	-
Beta Strep Group G	-	-	-	-	-	-	-	-	-	-	-	-
B. bronchoseptia	-	-	-	-	-	-	-	-	-	-	-	-
B. pseudohinzii	-	-	-	-	-	-	-	-	-	-	-	-
Campylobacter genus	-	-	-	-	-	-	-	-	-	-	-	-
C. bovis	-	-	-	-	-	-	-	-	-	-	-	-
CAR bacillus (F. rodentium)	-	-	-	-	-	-	-	-	-	-	-	-
C. kustcheri	-	-	-	-	-	-	-	-	-	-	-	-
C. rodentium	-	-	-	-	-	-	-	-	-	-	-	-
C. piliforme	-	-	-	-	-	-	-	-	-	-	-	-
K. oxytoca	-	-	-	-	-	-	+	-	-	-	-	-
K. pneumoniae	-	-	-	-	-	-	-	-	-	-	-	-
Helicobacter genus	-	-	-	-	-	-	-	-	-	-	-	-
M. pulmonis	-	-	-	-	-	-	-	-	-	-	-	-
R. heylii	-	-	-	-	-	-	-	-	-	-	-	-
R. pneumotropicus	-	-	-	-	-	-	-	-	-	-	-	-
Ps. aeruginosa	-	-	-	-	-	-	-	-	-	-	-	-
Salmonella genus	-	-	-	-	-	-	-	-	-	-	-	-
S. aureus	-	-	-	-	-	-	-	-	-	-	-	-
S. moniliformis	-	-	-	-	-	-	-	-	-	-	-	-
S. pneumoniae	-	-	-	-	-	-	-	-	-	-	-	-
Cryptosporidium	-	-	-	-	-	-	-	-	-	-	-	-
Demodex	-	-	-	-	-	-	-	-	-	-	-	-
Entameoba	-	-	-	-	-	-	-	-	-	-	-	-
Giardia	-	-	-	-	-	-	-	-	-	-	-	-
Mite	-	-	-	-	-	-	-	-	-	-	-	-
Pinworm	-	-	-	-	-	-	-	-	-	-	-	-
Pneumocystis	-	-	-	-	-	-	-	-	-	-	-	-
P. mirabilis	-	-	-	-	-	-	-	-	-	-	-	-
Spironucleus muris	-	-	-	-	-	-	-	-	-	-	-	-
Tritrichomonas genus	-	-	-	-	-	-	-	-	-	-	-	-

### Sheet: Serology
Mouse ID	406	412	432	459	466	114	122	275	289	305	307
Strain	C57BL/6	C57BL/6	129S1	PWK/PhJ	PWK/PhJ	129S1	129S1	C57BL/6	C57BL/6	PWK/PhJ	PWK/PhJ
Rewilded?	Y	Y	Y	Y	Y	Y	Y	Y	Y	Y	Y
T. muris challenge?	Y	N	Y	N	Y	N	Y	N	Y	Y	N
SEND	-	I	I	-	-	-	-	-	-	-	-		-	Negative
PVM	-	I	I	-	-	-	-	-	-	-	-		I	Indeterminate
MHV	-	I	I	-	-	-	-	-	-	-	-
MVM	-	I	I	-	-	-	-	-	-	-	-		P	Pass (for control)
MPV-1	-	I	I	-	-	-	-	-	-	-	-		F	Fail (for control)
MPV-2	-	I	I	-	-	-	-	-	-	-	-
NS-1	-	I	I	-	-	-	-	-	-	-	-
MNV	-	I	I	-	-	-	-	-	-	-	-
GDVII	-	I	I	-	-	-	-	-	-	-	-
REO	-	I	I	-	-	-	-	-	-	-	-
EDIM (ROTA-A)	-	I	I	-	-	-	-	-	-	-	-
LCMV	-	I	I	-	-	-	-	-	-	-	-
ECTRO	-	I	I	-	-	-	-	-	-	-	-
MAV 1 & 2	-	I	I	-	-	-	-	-	-	-	-
MCMV	-	I	I	-	-	-	-	-	-	-	-
K	-	I	I	-	-	-	-	-	-	-	-
MTLV	-	I	I	-	-	-	-	-	-	-	-
POLY	-	I	I	-	-	-	-	-	-	-	-
HTNV (HANT)	-	I	I	-	-	-	-	-	-	-	-
MPUL	-	I	I	-	-	-	-	-	-	-	-
ECUN	-	I	I	-	-	-	-	-	-	-	-
CARB (F. rodentium)	-	I	I	-	-	-	-	-	-	-	-
PHV	-	I	I	-	-	-	-	-	-	-	-
LDV	-	I	I	-	-	-	-	-	-	-	-
Anti-Ig	P	F	F	P	P	P	P	P	P	P	P
